# Quality of vaccination-induced T cell responses is conveyed by polyclonality and high, but not maximum, antigen receptor avidity

**DOI:** 10.1101/2024.10.30.620795

**Authors:** Katharina Kocher, Felix Drost, Abel Mekonnen Tesfaye, Carolin Moosmann, Christine Schülein, Myriam Grotz, Elvira D’Ippolito, Frederik Graw, Bernd Spriewald, Dirk H. Busch, Christian Bogdan, Matthias Tenbusch, Benjamin Schubert, Kilian Schober

## Abstract

While the quantity of vaccination-induced T cells represents a routine immunogenicity parameter, the quality of such responses is poorly understood. Here, we report on a clinical cohort of 29 human healthy individuals who received three mRNA vaccinations against SARS-CoV-2 before any breakthrough infection. We characterized the magnitude, phenotype and clonal composition of CD8 T cell responses against 16 epitope specificities by ELISpot, flow cytometry as well as single-cell RNA, TCR and surface protein sequencing. To test the functionality of identified clonotypes, 106 T cell receptors (TCR) from five epitope-specific repertoires were re-expressed and tested for peptide sensitivity. While recruited repertoires were overall enriched for high-avidity TCRs, differential clonal expansion was not linked to fine avidity differences. Instead, maintenance of polyclonality ensured robustness in counteracting mutational escape of epitopes. Our findings on the induction and maintenance of high-functionality polyclonal T cell repertoires shed light on T cell quality as a neglected criterion in the assessment of vaccine immunogenicity.
