## Supplementary Tables for "Quality of vaccination-induced T cell responses is conveyed by polyclonality and high, but not maximum, antigen receptor avidity"

### Sheet: Suppl. Table 1
Suppl. Table 1: CoVa-Adapt cohort
			1st vaccination	d0-sample		P10-sample		2nd vaccination		S10-sample		Additional sample		S210-sample		3rd vaccination			T10-sample		Additional sample		T189-sample		Reported breakthrough infection		NCP-Serology	NCP-specific T cells (IFNg ELISpot)
			Date	Date	Days after 1st vaccination	Date	Days after 1st vaccination	Date	Days after 1st vaccination	Date	Days after 2nd vaccination	Date	Days after 2nd vaccination	Date	Days after 2nd vaccination	Date	Days after 2nd vaccination	Comment	Date	Days after 3rd vaccination	Date	Days after 3rd vaccination	Date	Days after 3rd vaccination	Date	Days after T189-sample
Donor ID	Comment	Age at d0
A1		28	2021-03-15	2021-03-15	0	2021-03-25	10	2021-04-06	22	2021-04-16	10					2021-11-17	225		2021-11-26	9			2022-06-07	202	2022-03-17	-82	+	+
A2		44	2021-03-15	2021-03-15	0	2021-03-25	10	2021-04-07	23	2021-04-16	9	2021-06-08	62	2021-11-03	210	2021-11-04	211		2021-11-15	11	2022-03-10	126	2022-05-09	186	2022-05-10	1	-	-
A3		30	2021-03-15	2021-03-15	0	2021-03-25	10	2021-04-08	24	2021-04-19	11	2021-06-15	68	2021-10-26	201	2021-10-27	202
A4		36	2021-03-15	2021-03-15	0	2021-03-25	10	2021-04-07	23	2021-04-16	9	2021-06-15	69	2021-11-02	209	2021-11-22	229		2021-12-02	10	2022-03-10	108	2022-05-30	189	none		-	not tested
A5		51	2021-03-16	2021-03-15	-1	2021-03-26	10	2021-04-07	22	2021-04-16	9	2021-06-15	69	2021-11-03	210	2021-11-11	218		2021-11-22	11	2022-03-10	119	2022-05-19	189	2022-04-22	-27	+	not tested
A6		35	2021-03-15	2021-03-15	0	2021-03-25	10	2021-04-07	23	2021-04-16	9	2021-06-15	69	2021-11-03	210	2021-11-22	229		2021-12-02	10	2022-03-10	108	2022-05-30	189	none		-	not tested
A7		43	2021-03-15	2021-03-15	0	2021-03-25	10	2021-04-07	23	2021-04-16	9			2021-11-03	210	2021-11-22	229		2021-12-02	10			2022-05-30	189	2022-04-20	-40	+	+
A8		50	2021-03-16	2021-03-16	0	2021-03-26	10	2021-04-08	23	2021-04-19	11			2021-11-04	210	2021-11-22	228		2021-12-02	10	2022-03-10	108	2022-05-30	189	none		-	-
A9		57	2021-03-16	2021-03-16	0	2021-03-25	9	2021-04-08	23	2021-04-19	11			2021-11-04	210	2021-11-09	215		2021-11-19	10			2022-05-19	191	2022-03-16	-64	-	-
A10		42	2021-03-16	2021-03-16	0	2021-03-26	10	2021-04-13	28	2021-04-23	10			2021-11-09	210	2021-12-13	244	Moderna vaccine	2021-12-23	10			2022-06-08	177	2022-06-12	4	-	-
A11		23	2021-03-16	2021-03-16	0	2021-03-26	10	2021-04-08	23	2021-04-19	11	2021-06-15	68	2021-10-27	202	2021-11-22	228		2021-12-02	10			2022-04-28	157	2022-02-14	-73	-	not tested
A12		28	2021-03-17	2021-03-17	0	2021-03-26	9	2021-04-09	23	2021-04-19	10			2021-11-05	210	2021-11-29	234		2021-12-09	10			2022-06-03	186	2022-01-28	-126	+	not tested
A13		28	2021-03-17	2021-03-17	0	2021-03-26	9	2021-04-08	22	2021-04-19	11			2021-10-20	195	2021-10-21	196		2021-11-02	12			2022-05-09	200	2022-02-22	-76	+	not tested
A14		56	2021-03-17	2021-03-17	0	2021-03-26	9	2021-04-08	22	2021-04-19	11			2021-11-04	210	2021-11-29	235		2021-12-09	10			2022-06-07	190	none		-	-
A15		29	2021-03-18	2021-03-17	-1	2021-03-29	11	2021-04-09	22	2021-04-19	10	2021-06-15	67	2021-11-05	210	2021-11-22	227		2021-12-02	10	2022-03-10	108	2022-05-30	189	none		-	not tested
A16		48	2021-03-18	2021-03-18	0	2021-03-29	11	2021-04-12	25	2021-04-22	10			2021-11-08	210	2021-11-22	224		2021-12-02	10			2022-05-30	189	2022-06-23	24	-	not tested
A17		25	2021-03-18	2021-03-18	0	2021-03-29	11	2021-04-12	25	2021-04-22	10			2021-11-08	210	2021-11-24	226		2021-12-03	9			2022-06-07	195	none		-	not tested
A18		32	2021-03-18	2021-03-18	0	2021-03-29	11	2021-04-12	25	2021-04-22	10			2021-11-08	210	2021-11-29	231		2021-12-09	10			2022-06-07	190	2022-06-09	2	-	not tested
A19		32	2021-03-18	2021-03-18	0	2021-03-29	11	2021-04-12	25	2021-04-22	10			2021-11-08	210	2021-11-11	213		2021-11-22	11			2022-05-19	189	2022-06-08	20	-	not tested
A20		41	2021-03-19	2021-03-19	0	2021-03-29	10	2021-04-13	25	2021-04-23	10			2021-11-10	211	2021-11-22	223		2021-12-02	10			2022-05-30	189	none		-	-
A21		58	2021-03-19	2021-03-19	0	2021-03-29	10	2021-04-13	25	2021-04-23	10			2021-11-09	210	2021-11-29	230		2021-12-09	10	2022-03-10	101	2022-06-07	190	none		-	-
A22		27	2021-03-22	2021-03-22	0	2021-04-01	10	2021-04-14	23	2021-04-23	9			2021-11-09	209	2021-11-17	217		2021-11-26	9			2022-05-25	189	2022-03-03	-83	+	+
A23	excluded due to SARS-CoV-2 infection
A24		52	2021-03-23	2021-03-23	0	2021-04-01	9	2021-04-15	23	2021-04-26	11			2021-11-09	208	2021-11-29	228		2021-12-09	10			2022-06-07	190	2022-09-19	104	-	not tested
A25		55	2021-03-23	2021-03-23	0	2021-04-01	9	2021-04-15	23	2021-04-26	11			2021-11-10	209	2021-11-29	228		2021-12-09	10			2022-06-07	190	2022-06-13	6	-	not tested
A26		44	2021-03-23	2021-03-23	0	2021-04-01	9	2021-04-15	23	2021-04-26	11			2021-11-10	209	2021-11-29	228		2021-12-09	10			2022-06-13	196	none		-	-
A27		57	2021-03-24	2021-03-24	0	2021-04-06	13	2021-04-16	23	2021-04-26	10
A28		42	2021-03-24	2021-03-24	0	2021-04-01	8	2021-04-15	22	2021-04-26	11			2021-11-10	209	2021-12-01		Moderna vaccine	2021-12-10	9			2022-06-08	189	2022-03-10	-90	equivocal	not tested
A29		52	2021-03-26	2021-03-25	-1	2021-04-06	11	2021-04-20	25	2021-04-30	10	2021-06-15	56	2021-11-16	210	2021-11-22	216		2021-12-02	10			2022-05-30	189	2022-05-03	-27	+	not tested
A30	excluded due to SARS-CoV-2 infection
A31		26	2021-03-30	2021-03-30	0	2021-04-09	10	2021-04-22	23	2021-05-03	11			2021-11-18	210	2021-11-22	214		2021-12-02	10			2022-05-30	189	2022-04-07	-53	+	+

### Sheet: Suppl. Table 2
Suppl. Table 2: Overview of donor samples and stainings for scRNAseq experiments
ScRNAseq experiment	Donor	Time point after vaccination	Sorted fraction	MHC-I Dextramers	HLA-matched Dextramer staining	Additional Citeseq antibodies
1	A2	S68	Single, live, CD19- and CD56-negative, CD8-positive, dextramer-positive lymphocytes	A*01/LTD, A*01/YTN; A*02/YLQ, A*02/RLQ, A*02/VLN, A*02/KIA; A*03/KCY, A*03/KVF; A*11/RLF, A*11/GTH; A*24/QYI, A*24/NYN; B*07/SPR, B*07/FPQ, B*07/IYK; B*08/QPY	No	No
	A3
	A4
	A5
	A6
	A11
	A15
	A29
2	A4	P10, S10, S210, T10	Single, live, CD19- and CD56-negative, CD8-positive, dextramer-positive lymphocytes	A*01/LTD, A*01/YTN; A*02/YLQ, A*02/RLQ, A*02/VLN, A*02/KIA; A*03/KCY, A*03/KVF; A*11/RLF, A*11/GTH; A*24/QYI, A*24/NYN; B*07/SPR, B*07/FPQ, B*07/IYK; B*08/QPY	No	No
	A5
	A8
	A11
	A15
	A19
	A25
	A29
3	A4	T10, T108, T189	Single, live, CD19- and CD56-negative, CD4- or CD8-positive, dextramer-positive lymphocytes	A*01/LTD, A*01/YTN; B*07/SPR, B*07/FPQ, B*07/IYK	Yes	Anti-CD45RA (BioLegend, 304163); Anti-CCR7 (BioLegend, 353251); Anti-CXCR3 (BioLegend, 353251)
	A5	T10		A*24/NYN; B*07/SPR, B*07/FPQ, B*07/IYK
	A8	P10, S10, S210, T10, T108, T189		A*01/LTD, A*01/YTN; B*08/QPY
	A15	T108		A*01/LTD; A*24/NYN; B*08/QPY
	A16	P10, S10, S210, T10, T189		A*01/LTD
	A7	T189	Single, live, CD19- and CD56-negative, CD4- or CD8-positive, dextramer-positive lymphocytes + Single, live, CD19- and CD56-negative, total CD4- or CD8-positive lymphocytes	A*01/LTD; A*02/YLQ, A*02/RLQ, A*02/VLN, A*02/KIA; B*08/QPY		130 unique cell surface antigens TotalSeq-C Human Universal Cocktail, V1.0 (BioLegend, 399905)
	A15	T189		A*01/LTD, A*01/YTN; A*24/NYN; B*08/QPY
	HIM	189 days after 215 vaccinations (X189)		A*01/LTD; B*08/QPY
	HIM	Additional sample	Single, live, CD19- and CD56-negative, CD4- or CD8-positive, dextramer-positive lymphocytes	A*01/ATD, A*01/CTE; B*08/FLR, B*08/RAK		Anti-CD45RA (BioLegend, 304163); Anti-CCR7 (BioLegend, 353251); Anti-CXCR3 (BioLegend, 353251)
	A7	Additional sample
	A15	Additional sample

### Sheet: Suppl. Table 3
Suppl. Table 3: Overview of UMI count and purity cut-offs to determine dextramer positivity
ScRNAseq experiment	Dextramer	UMI count cut-off	Cell purity cut-off	Clone purity cut-off
1	A*01/LTD	10	0.4	0.5
	A*01/YTN	10
	A*02/YLQ	10
	A*02/RLQ	10
	A*02/VLN	10
	A*02/KIA	10
	A*03/KCY	70
	A*24/QYI	10
	A*24/NYN	10
	B*07/SPR	10
	B*07/FPQ	10
	B*07/IYK	10
	B*08/QPY	10
2	A*01/LTD	4	0.4	0.5
	A*01/YTN	4
	A*02/YLQ	4
	A*02/RLQ	3
	A*02/VLN	5
	A*02/KIA	5
	A*03/KCY	10
	A*24/QYI	3
	A*24/NYN	3
	B*07/SPR	5
	B*07/FPQ	5
	B*07/IYK	10
	B*08/QPY	10
3	A*01/LTD	40	0.4	0.5
	A*01/YTN	15
	A*02/YLQ	15
	A*02/RLQ	8
	A*02/VLN	10
	A*02/KIA	10
	A*24/NYN	10
	B*07/SPR	40
	B*07/FPQ	12
	B*07/IYK	10
	B*08/QPY	10
	A*01/ATD	no cell with elevated UMI counts detected
	A*01/CTE	10
	A*08/FLR	10
	A*08/RAK	10

### Sheet: Suppl. Table 4
Suppl. Table 4: Top differentially expressed genes and surface proteins			Suppl. Table 4: Differential gene (top) and protein (bottom) expression of Leiden clusters
TEff (Cluster 0)	Clonal TEff (Cluster 1)	Clonal TEff (Cluster 10)	Resting memory (Cluster 11)	Resting effector (Cluster 12)	TEM (Cluster 2)	TCM (Cluster 3)	Early TEff (Cluster 4)	Naïve (TN, Cluster 5)	IFN TEff (Cluster 6)	MAIT (Cluster 7)	Cycling/active (Cluster 8)	KIR T cells (Cluster 9)
('GZMH', 156.79054260253906)	('NKG7', 139.9443817138672)	('RPS26', 63.85238265991211)	('RELB', 42.916324615478516)	('MALAT1', 19.615657806396484)	('GZMK', 100.8222427368164)	('PABPC1', 127.04505920410156)	('CCL5', 59.80073165893555)	('RPS13', 196.44805908203125)	('IFITM1', 104.594482421875)	('KLRB1', 73.62920379638672)	('CCL5', 58.69337463378906)	('KLRC2', 44.06377410888672)
('NKG7', 150.92947387695312)	('GNLY', 113.2253189086914)	('TRBV28', 61.41419219970703)	('NFKB2', 39.704132080078125)	('MT-CO1', 9.206060409545898)	('COTL1', 72.27285766601562)	('IL7R', 116.92080688476562)	('HLA-C', 35.62488555908203)	('RPL32', 194.30970764160156)	('LY6E', 86.58860778808594)	('TRAV1-2', 63.37907409667969)	('GAPDH', 44.7834358215332)	('DUSP2', 37.46358108520508)
('GZMB', 145.60137939453125)	('CCL5', 112.23701477050781)	('NKG7', 58.674861907958984)	('SRSF3', 39.202945709228516)	('MT-ND3', 7.03359317779541)	('DUSP2', 64.63832092285156)	('RPLP0', 93.19874572753906)	('PPP1R14B', 34.08289337158203)	('RPL13', 176.19351196289062)	('IFI6', 78.4321060180664)	('ALOX5AP', 61.42704772949219)	('ANXA1', 44.179256439208984)	('ZFP36L2', 33.930511474609375)
('GNLY', 140.28964233398438)	('CST7', 104.89771270751953)	('KLRC2', 50.93528366088867)	('NFKBIA', 39.15778732299805)	('NEAT1', 6.844484806060791)	('CXCR4', 44.95296859741211)	('RPL13', 85.90071868896484)	('NKG7', 32.705501556396484)	('RPS8', 153.85523986816406)	('ISG15', 58.43744659423828)	('CEBPD', 54.1702766418457)	('ISG20', 38.15349578857422)	('IL7R', 32.590641021728516)
('CCL5', 113.31715393066406)	('CMC1', 89.55048370361328)	('CCL5', 49.48752975463867)	('SRSF2', 38.17214584350586)	('MYH9', 6.716263294219971)	('RPLP1', 42.56711959838867)	('RPL8', 81.88467407226562)	('RPS4Y1', 32.55453109741211)	('PABPC1', 141.07215881347656)	('ISG20', 58.0968017578125)	('S100A11', 53.370094299316406)	('CD2', 38.10585021972656)	('CD7', 31.77838706970215)
('FGFBP2', 112.09125518798828)	('FGFBP2', 87.07805633544922)	('HLA-A', 47.88650894165039)	('SRSF7', 38.16318893432617)	('MT-ATP6', 6.102742671966553)	('RGCC', 42.39019012451172)	('RPL32', 77.74777221679688)	('APOBEC3G', 28.49748992919922)	('TPT1', 129.31080627441406)	('MX1', 56.94345474243164)	('RPLP1', 51.415645599365234)	('ISG15', 37.829376220703125)	('TCF7', 27.4700927734375)
('ZNF683', 104.80522155761719)	('GZMH', 79.605712890625)	('TRBC2', 45.51868438720703)	('BCL3', 35.26778030395508)	('LCP1', 5.966994285583496)	('PPP1R14B', 42.362754821777344)	('TPT1', 77.3823013305664)	('PMEPA1', 28.338272094726562)	('LTB', 125.71452331542969)	('CCL5', 55.216888427734375)	('IL7R', 47.76539611816406)	('LY6E', 37.82168197631836)	('KIR3DL1', 25.100135803222656)
('CD52', 96.9648208618164)	('KLRG1', 67.42594146728516)	('TRAV5', 44.510196685791016)	('SNHG1', 35.22703170776367)	('RNF213', 5.622135162353516)	('FTH1', 42.213768005371094)	('LTB', 76.43199920654297)	('NXPH4', 28.32081413269043)	('RPS18', 123.96551513671875)	('B2M', 46.14130401611328)	('SPOCK2', 46.58069610595703)	('GZMA', 36.84397888183594)	('LYAR', 24.788158416748047)
('B2M', 95.73790740966797)	('KLRC2', 64.40184783935547)	('HLA-C', 33.28649139404297)	('NOP58', 34.78749465942383)	('TNFAIP3', 5.398322105407715)	('DKK3', 41.44612121582031)	('RPS13', 75.3949966430664)	('LDHA', 27.82878875732422)	('RPS2', 123.51522827148438)	('TRIM22', 45.11054992675781)	('FTH1', 44.981483459472656)	('COTL1', 36.44641876220703)	('LTB', 24.103124618530273)
('HLA-C', 92.87358856201172)	('TMSB10', 63.023990631103516)	('KLRC3', 33.047176361083984)	('SNHG12', 34.4395751953125)	('SLFN5', 5.285292148590088)	('LDHA', 39.7012825012207)	('RPLP1', 73.31100463867188)	('TRBV2', 27.24226188659668)	('EEF1A1', 122.90253448486328)	('OASL', 42.406227111816406)	('JAML', 37.833595275878906)	('CD74', 33.33405685424805)	('FXYD2', 22.836456298828125)
('EFHD2', 89.38528442382812)	('CD74', 57.99103927612305)	('TYROBP', 32.495113372802734)	('PNRC1', 32.960636138916016)	('AHNAK', 4.98879861831665)	('DUSP4', 38.52754592895508)	('EEF1A1', 70.14380645751953)	('CD2', 26.387218475341797)	('RPL10', 120.44705200195312)	('STAT1', 40.211036682128906)	('GYG1', 35.39219665527344)	('CD52', 32.82685470581055)	('IFITM2', 21.53390121459961)
('PRF1', 86.79012298583984)	('B2M', 57.201717376708984)	('FGFBP2', 31.71625328063965)	('ATF4', 32.089229583740234)	('IGF2R', 4.8413615226745605)	('RGS1', 35.399864196777344)	('S100A11', 64.91838073730469)	('MT-CO1', 25.669923782348633)	('RPL8', 117.29428100585938)	('HLA-A', 39.58528137207031)	('GCHFR', 34.987735748291016)	('CLDND1', 31.44468879699707)	('KLRC3', 21.168506622314453)
('SH3BGRL3', 86.18853759765625)	('KLRC3', 53.12287139892578)	('B2M', 27.098236083984375)	('NFKB1', 32.04568862915039)	('ZEB2', 4.413440704345703)	('PLP2', 34.94647216796875)	('RPL10', 63.46593475341797)	('CD82', 21.874494552612305)	('LDHB', 115.00584411621094)	('IRF7', 38.106441497802734)	('TPT1', 33.04928970336914)	('CD27', 30.953222274780273)	('LEF1', 20.930606842041016)
('CST7', 74.06428527832031)	('EFHD2', 52.52501678466797)	('ITGB2', 26.792430877685547)	('ARRDC2', 31.239938735961914)	('SMAD7', 4.361554145812988)	('GAPDH', 33.83907699584961)	('RPS2', 63.00556182861328)	('MT-CYB', 20.636123657226562)	('TCF7', 111.5462646484375)	('BST2', 37.789703369140625)	('RORA', 30.92750358581543)	('CLIC3', 30.864694595336914)	('TPT1', 20.819561004638672)
('ITGB1', 71.18926239013672)	('GZMB', 52.36531066894531)	('RPS29', 23.603849411010742)	('SNHG15', 31.137605667114258)	('MT-CYB', 4.212560176849365)	('ZFP36', 33.55421447753906)	('FXYD5', 62.79978561401367)	('RPS27', 20.05919075012207)	('LEF1', 111.01107025146484)	('XAF1', 37.54948043823242)	('TNFAIP3', 30.31231117248535)	('MX1', 29.493343353271484)	('IKZF2', 20.10420799255371)
('S100A4', 68.46844482421875)	('FCGR3A', 50.094871520996094)	('TRAV9-2', 23.24124526977539)	('PIM3', 30.59137535095215)	('IL10RA', 4.090062618255615)	('RPL13', 33.52867126464844)	('ZFP36L2', 62.1984748840332)	('PLP2', 19.443967819213867)	('PASK', 103.2652359008789)	('OAS1', 34.7226676940918)	('RPLP0', 30.25746726989746)	('IFI6', 29.07527732849121)	('MT-ND3', 19.640724182128906)
('TMSB10', 61.30390930175781)	('MT-CO1', 50.087852478027344)	('TRGV9', 22.59394645690918)	('CYTIP', 28.88991928100586)	('CLDND1', 3.927229881286621)	('CLDND1', 33.2276725769043)	('FTH1', 61.30290985107422)	('MT-ND2', 18.477922439575195)	('SELL', 102.1195297241211)	('MX2', 34.11160659790039)	('PLP2', 30.097871780395508)	('PLAAT4', 28.8389892578125)	('KIR3DL2', 19.478851318359375)
('PRSS23', 56.52802658081055)	('ACTB', 47.2080192565918)	('MALAT1', 22.585161209106445)	('RHOH', 28.838998794555664)	('ARHGEF3', 3.866302728652954)	('TC2N', 31.588668823242188)	('RPS8', 59.59358215332031)	('AUTS2', 17.174028396606445)	('RPLP1', 99.57572937011719)	('EIF2AK2', 32.55332565307617)	('RPL8', 30.07529067993164)	('UBE2L6', 28.051902770996094)	('PABPC1', 18.999156951904297)
('OASL', 54.437435150146484)	('TRAV12-3', 46.40964889526367)	('KIR3DL1', 22.574512481689453)	('BRD2', 28.708391189575195)	('SYNE1', 3.6442441940307617)	('PIK3R1', 31.542966842651367)	('LDHB', 59.15522384643555)	('TRAV20', 16.67436981201172)	('RPLP0', 91.64447784423828)	('IFIT1', 32.551734924316406)	('LTB', 28.966184616088867)	('BST2', 27.273601531982422)	('PIK3R1', 18.98341178894043)
('KLRD1', 50.626129150390625)	('MALAT1', 46.01490783691406)	('CTSW', 22.156972885131836)	('PIK3IP1', 28.685422897338867)	('MT-ND6', 3.5062978267669678)	('SRGN', 31.056013107299805)	('RPS18', 56.57734680175781)	('CMC1', 16.34767723083496)	('RPL12', 87.72681427001953)	('RNF213', 31.251033782958984)	('VIM', 28.49720573425293)	('CD8B', 26.853042602539062)	('GNLY', 18.879566192626953)
TEff (Cluster 0)	Clonal TEff (Cluster 1)	Clonal TEff (Cluster 10)	Resting memory (Cluster 11)	Resting effector (Cluster 12)	TEM (Cluster 2)	TCM (Cluster 3)	Early TEff (Cluster 4)	Naïve (TN, Cluster 5)	IFN TEff (Cluster 6)	MAIT (Cluster 7)	Cycling/active (Cluster 8)	KIR T cells (Cluster 9)
('Hu.GPR56', 36.02989959716797)	('Hu.TIGIT', 15.74070930480957)	no cell with CITEseq signal detected	('Hu.CD45RA', 7.904934406280518)	no cell with CITEseq signal detected	('Hu.CD11a', 25.193687438964844)	('Hu.CD226_11A8', 21.712486267089844)	('Hu.GPR56', 12.515423774719238)	('Hu.CD45RA', 63.74745178222656)	('Hu.GPR56', 19.270517349243164)	('Hu.CD26', 22.59821891784668)	('Hu.CD11a', 6.6881489753723145)	('Hu.CD54', 5.1917572021484375)
('Hu.CD57', 28.160348892211914)	('Hu.GPR56', 15.181146621704102)		('Hu.CD31', 5.096743106842041)		('Hu.KLRG1', 23.46202850341797)	('Hu.CD26', 20.977819442749023)	('Hu.CD29', 11.881706237792969)	('Hu.CD62L', 54.32647705078125)	('Hu.CD57', 18.672040939331055)	('Hu.TCR.Va7.2', 15.935612678527832)	('Hu.CD95', 5.989188194274902)	('Hu.CD7', 4.146218299865723)
('Hu.CX3CR1', 16.622621536254883)	('Hu.KLRG1', 13.513189315795898)		('Hu.CD314', 4.701588153839111)		('Hu.CD95', 22.070425033569336)	('Hu.CD103', 20.77333641052246)	('Hu.KLRG1', 9.817584037780762)	('Hu.CD27', 35.928314208984375)	('Hu.TIGIT', 16.186161041259766)	('Hu.CD161', 14.35019588470459)	('Hu.HLA.DR', 4.820377349853516)	('Hu.CD99', 3.8758370876312256)
('Hu.CD226_11A8', 14.420527458190918)	('Hu.CD244', 13.390910148620605)		('Hu.CD26', 4.084287643432617)		('Hu.CD18', 21.039833068847656)	('Hu.CD127', 20.487390518188477)	('Hu.CD244', 8.234760284423828)	('Hu.CD31', 35.22248840332031)	('Hu.CD244', 15.603215217590332)	('Hu.CD195', 12.935585021972656)	('Hu.CD18', 4.784913539886475)	('HuMs.CD49f', 3.5962095260620117)
('Hu.CD29', 13.44954776763916)	('Hu.CD57', 11.52847957611084)		('Hu.CD27', 3.9402074813842773)		('Hu.CD195', 19.334074020385742)	('Hu.CD28', 20.311172485351562)	('Hu.CD94', 8.115677833557129)	('Hu.CD73', 30.126401901245117)	('Hu.KLRG1', 13.621112823486328)	('Hu.CD28', 10.09912109375)	('Hu.CD38_HIT2', 4.591883182525635)	('Hu.CD94', 2.739795684814453)
('Hu.CD85j', 11.832337379455566)	('Hu.CX3CR1', 9.566547393798828)		('Hu.CD73', 3.7675223350524902)		('Hu.CD45_HI30', 18.47583770751953)	('Hu.CD52', 19.41102409362793)	('Hu.CD226_11A8', 7.583877086639404)	('Hu.CD5', 29.725889205932617)	('Hu.CX3CR1', 10.886931419372559)	('Hu.CD127', 7.905815124511719)	('Hu.CD244', 3.966890335083008)	('Hu.CD183', 2.443342924118042)
('Hu.CD11a', 10.373553276062012)	('Hu.CD85j', 7.954787254333496)		('Hu.TCR.AB', 3.1498544216156006)		('Hu.TIGIT', 17.470806121826172)	('Hu.CD99', 18.27216148376465)	('Hu.CD49d', 7.559883117675781)	('Hu.CD7', 29.276920318603516)	('Hu.CD11a', 9.835909843444824)	('Hu.KLRG1', 7.769058704376221)	('Hu.CD195', 3.610442876815796)	('Hu.CD73', 2.3671159744262695)
('Hu.KLRG1', 9.42932415008545)	('Hu.CD11a', 7.19283390045166)		('Hu.CD5', 2.795020580291748)		('Hu.CD244', 16.966203689575195)	('Hu.CD101', 17.918466567993164)	('Hu.CD54', 6.948695659637451)	('Hu.CD137', 17.235109329223633)	('Hu.CD85j', 9.113786697387695)	('Hu.CD54', 6.04547643661499)	('Hu.CD99', 3.3917737007141113)	('Hu.CD158', 2.3573012351989746)
('Hu.CD94', 8.9472074508667)	('Hu.CD81', 5.9710516929626465)		('Hu.CD3_UCHT1', 2.744248390197754)		('Hu.CD279', 15.857328414916992)	('Hu.CD48', 17.814468383789062)	('Hu.CD57', 6.344629287719727)	('Hu.CD127', 17.033008575439453)	('Hu.HLA.ABC', 7.205608367919922)	('HuMs.CD44', 5.698761463165283)	('Hu.CD352', 3.254129648208618)	('Hu.CD11b', 2.2949819564819336)
('HuMsRt.CD278', 8.768555641174316)	('Hu.CD352', 5.476953506469727)		('Hu.CD47', 2.664541721343994)		('HuMs.CD44', 15.56535816192627)	('HuMs.integrin.b7', 17.406513214111328)	('Hu.CD11a', 5.763791561126709)	('Hu.CD52', 16.442338943481445)	('Hu.CD81', 6.306995868682861)	('Hu.CD49a', 5.1676788330078125)	('Hu.CD279', 3.219921827316284)	('Hu.CD27', 2.1913657188415527)
('Hu.CD244', 8.152766227722168)	('Hu.CD319', 5.080161094665527)		('Hu.CD52', 2.505012035369873)		('Hu.CD81', 14.371122360229492)	('Hu.CD73', 16.26299476623535)	('Hu.CD85j', 5.67814302444458)	('Hu.CD26', 14.677531242370605)	('Hu.CD279', 5.6539626121521)	('Hu.CD196', 3.7578046321868896)	('Hu.CD86', 3.201204538345337)	('Hu.CD122', 2.012734889984131)
('Hu.CD279', 7.99677038192749)	('Hu.CD335', 4.975255012512207)		('Hu.CD7', 2.420427083969116)		('Hu.CD99', 13.111311912536621)	('Hu.CD49a', 16.010778427124023)	('Hu.CD195', 5.566381454467773)	('Hu.CD272', 12.973255157470703)	('Hu.CD95', 5.1958770751953125)	('Hu.CD69', 3.583040475845337)	('HuMsRt.CD278', 3.0639290809631348)	('Hu.CD11c', 1.8971096277236938)
('Hu.CD352', 6.759698390960693)	('Hu.HLA.ABC', 4.939515590667725)		('HuMs.CD49f', 1.6569634675979614)		('Hu.CD54', 11.550247192382812)	('Hu.CD224', 15.527995109558105)	('Hu.CD82', 4.65880012512207)	('Hu.CD28', 11.96594524383545)	('Hu.CD29', 4.948401927947998)	('Hu.CD244', 3.330796957015991)	('Hu.CD45_HI30', 2.8948216438293457)	('Hu.CD69', 1.8908803462982178)
('Hu.CD319', 6.113935947418213)	('Hu.CD16', 3.9226438999176025)		('Isotype_RTK2071', 1.2463407516479492)		('Hu.CD49d', 10.505335807800293)	('Hu.CD7', 14.739273071289062)	('Hu.CLEC12A', 3.771965503692627)	('Hu.CD38_HIT2', 10.926581382751465)	('Hu.CD49d', 4.916171073913574)	('Hu.CD224', 3.2883987426757812)	('Hu.CD29', 2.837873697280884)	('HuMs.CD44', 1.6227998733520508)
('Hu.CD122', 5.085132122039795)	('Hu.CD58', 3.45064640045166)		('Hu.CD49b', 0.9889239072799683)		('Hu.CD45RO', 10.364652633666992)	('Hu.CD82', 14.492802619934082)	('HuMs.CD49f', 3.6319851875305176)	('Hu.CD47', 9.175856590270996)	('Hu.CD32', 4.69919490814209)	('Hu.CD94', 3.1918935775756836)	('HuMs.CD44', 2.815509796142578)	('Hu.CD158b', 1.576967477798462)
('Hu.HLA.ABC', 4.84335994720459)	('Hu.CD32', 3.085782289505005)		('Hu.CD158e1', 0.9452840089797974)		('Hu.CD29', 9.992751121520996)	('Hu.CD25', 13.079916000366211)	('Hu.CD32', 3.569852113723755)	('Hu.CD101', 9.101388931274414)	('Hu.CD319', 4.445313930511475)	('Hu.CD82', 2.8138458728790283)	('Hu.CD224', 2.7144126892089844)	('Hu.CD31', 1.4715523719787598)
('Hu.CD18', 4.815336227416992)	('Hu.CD95', 3.0652754306793213)		('Hu.CD21', 0.8007688522338867)		('Hu.CD8', 9.294648170471191)	('Hu.CD47', 11.921590805053711)	('Hu.HLA.ABC', 3.407546043395996)	('Hu.CD48', 8.581340789794922)	('Hu.CD122', 4.38912296295166)	('Hu.CD40', 2.810917615890503)	('Hu.CD45RO', 2.567044973373413)	('Hu.CD18', 1.432070255279541)
('Hu.CD161', 4.764599800109863)	('Hu.TCR.AB', 3.0546021461486816)		('Hu.CD155', 0.7717667818069458)		('Hu.CD319', 9.07728385925293)	('Hu.CD2', 11.678942680358887)	('Hu.CD11b', 3.3190934658050537)	('Hu.CD21', 8.347311019897461)	('Hu.CD54', 4.1803107261657715)	('Hu.CD48', 2.8037729263305664)	('Hu.CD49a', 2.466531991958618)	('Hu.CD39', 1.4207757711410522)
('Hu.CD11b', 4.586472511291504)	('Hu.CD122', 3.048400640487671)		('Isotype_HTK888', 0.7014765739440918)		('Hu.CD28', 9.051735877990723)	('Hu.CD35', 10.575069427490234)	('Hu.CX3CR1', 3.2742276191711426)	('Hu.CD3_UCHT1', 8.339877128601074)	('Hu.CD45RO', 4.17582368850708)	('Hu.LOX.1', 2.460263967514038)	('Hu.CD88', 2.4386146068573)	('Hu.CD158e1', 1.2687124013900757)
('Hu.CD49d', 4.430999279022217)	('Hu.CD45RA', 3.021545886993408)		('Hu.CD1c', 0.6936872601509094)		('Hu.CD20_2H7', 8.704693794250488)	('Hu.CD95', 10.334450721740723)	('Hu.CD319', 3.256643295288086)	('Hu.HLA.E', 6.189676761627197)	('Hu.CD18', 4.032850742340088)	('Hu.IgD', 2.3246653079986572)	('Hu.CD49b', 2.3645427227020264)	('Hu.CD23', 1.2607636451721191)

### Sheet: Suppl. Table 5
Suppl. Table 5: HDR template sequences (Example TCR6-2)
Segment	Sequence
TRAC LHA	CTGCCTTTACTCTGCCAGAGTTATATTGCTGGGGTTTTGAAGAAGATCCTATTAAATAAAAGAATAAGCA GTATTATTAAGTAGCCCTGCATTTCAGGTTTCCTTGAGTGGCAGGCCAGGCCTGGCCGTGAACGTTCA CTGAAATCATGGCCTCTTGGCCAAGATTGATAGCTTGTGCCTGTCCCTGAGTCCCAGTCCATCACGAG CAGCTGGTTTCTAAGATGCTATTTCCCGTATAAAGCATGAGACCGTGACTTGCCAGCCCCACAGAGCC CCGCCCTTGTCCATCACTGGCATCTGGACTCCAGCCTGGGTTGGGGCAAAGAGGGAAATGAGATCAT GTCCTAACCCTGATCCTCTTGTCCCACAGATATCCAGAACCCTGACCCTGCCG…
P2A	GGCAGCGGCGCCACCAACTTCAGCCTGCTGAAGCAGGCCGGCGACGTGGAAGAGAACCCCGGGCCC
VDJβ with mTRBC-Cys (Example TCR6-2)	ATGGGCTCCTGGACCCTCTGCTGTGTGTCCCTTTGCATCCTGGTAGCAAAGCACACAGATGCTGGAGT TATCCAGTCACCCCGGCACGAGGTGACAGAGATGGGACAAGAAGTGACTCTGAGATGTAAACCAATTT CAGGACACGACTACCTTTTCTGGTACAGACAGACCATGATGCGGGGACTGGAGTTGCTCATTTACTTT AACAACAACGTTCCGATAGATGATTCAGGGATGCCCGAGGATCGATTCTCAGCTAAGATGCCTAATGC ATCATTCTCCACTCTGAAGATCCAGCCCTCAGAACCCAGGGACTCAGCTGTGTACTTCTGTGCCAGCA GTTCCGCTAACTATGGCTACACCTTCGGTTCGGGGACCAGGTTAACCGTTGTAG…
T2A	GGCAGCGGCGAGGGCAGAGGAAGTCTGCTAACATGCGGTGACGTCGAGGAGAATCCTGGACCT
VJα with mTRAC-Cys (Example TCR6-2)	ATGCTCCTTGAACATTTATTAATAATCTTGTGGATGCAGCTGACATGGGTCAGTGGTCAACAGCTGAAT CAGAGTCCTCAATCTATGTTTATCCAGGAAGGAGAAGATGTCTCCATGAACTGCACTTCTTCAAGCATA TTTAACACCTGGCTATGGTACAAGCAGGACCCTGGGGAAGGTCCTGTCCTCTTGATAGCCTTATATAA GGCTGGTGAATTGACCTCAAATGGAAGACTGACTGCTCAGTTTGGTATAACCAGAAAGGACAGCTTCC TGAATATCTCAGCATCCATACCTAGTGATGTAGGCATCTACTTCTGTGCTGGGCCGATGAAAACCTCCT ACGACAAGGTGATATTTGGGCCAGGGACAAGCTTATCAGTCATTCCAAATA…
Stop	TGA
Poly A (bGHpA)	CTAGAGCTCGCTGATCAGCCTCGACTGTGCCTTCTAGTTGCCAGCCATCTGTTGTTTGCCCCTCCCCC GTGCCTTCCTTGACCCTGGAAGGTGCCACTCCCACTGTCCTTTCCTAATAAAATGAGGAAATTGCATCG CATTGTCTGAGTAGGTGTCATTCTATTCTGGGGGGTGGGGTGGGGCAGGACAGCAAGGGGGAGGATT GGGAAGAGAATAGCAGGCATGCTGGGGA
TRAC RHA	TACCAGCTGAGAGACTCTAAATCCAGTGACAAGTCTGTCTGCCTATTCACCGATTTTGATTCTCAAACAAATGTGTCACAAAGTAAGGATTCTGATGTGTATATCACAGACAAAACTGTGCTAGACATGAGGTCTATGGACTTCAAGAGCAACAGTGCTGTGGCCTGGAGCAACAAATCTGACTTTGCATGTGCAAACGCCTTCAACAACAGCATTATTCCAGAAGACACCTTCTTCCCCAGCCCAGGTAAGGGCAGCTTTGGTGCCTTCGCAGGCTGTTTCCTTGCTTCAGGAATGGCCAGGTTCTGCCCAGAGCTCTGGTCAATGATG

### Sheet: Suppl. Table 6
Suppl. Table 6: Overview of functionally characterized SARS-CoV-2 spike dextramer+ TCRs
			alpha				beta
TCR clone	Donor	Dextramer specificity	V-segment	J-segment	CDR3_Nucleotide	CDR3_Amino acid	V-segment	J-segment	CDR3_Nucleotide	CDR3-Amino acid	Successfull re-expression	Validated specificity
646	A4	A*01/LTD	TRAV38-1	TRAJ36	TGTGCTTTCATTCAAACTGGGGCAAACAACCTCTTCTTT	CAFIQTGANNLFF	TRBV9	TRBJ1-1	TGTGCCAGCAGCGTACCGGACCAATTTCGGCTTTTCTTT	CASSVPDQFRLFF	yes	yes
772	A4	A*01/LTD	TRAV29/DV5	TRAJ54	TGTGCAGCAAGCGGAGGAGCCCAGAAGCTGGTATTT	CAASGGAQKLVF	TRBV7-6	TRBJ2-2	TGTGCCAGCAGCTTGAGGGTCACGAACACCGGGGAGCTGTTTTTT	CASSLRVTNTGELFF	yes	yes
99	A4	A*01/LTD	TRAV5	TRAJ24	TGTGCAGAGAGGAGGGGGAAATTGCAGTTT	CAERRGKLQF	TRBV15	TRBJ2-5	TGTGCCACCAGCAGGGGCCCTGGGGGGAGTAAAGCGGGGGAGACCCAGTACTTC	CATSRGPGGSKAGETQYF	yes	yes
201	A4	A*01/LTD	TRAV19	TRAJ4	TGTGCTCTGAGTCTTTCTGGTGGCTACAATAAGCTGATTTTT	CALSLSGGYNKLIF	TRBV6-6	TRBJ2-7	TGTGCCAGCAGTCAGGGGGTGATCGACGAGCAGTACTTC	CASSQGVIDEQYF	yes	yes
718	A4	A*01/LTD	TRAV3	TRAJ45	TGTGCTGTGAGACAGACAGGAGGAGGTGCTGACGGACTCACCTTT	CAVRQTGGGADGLTF	TRBV29-1	TRBJ2-2	TGCAGCGTGCCGGGACTAGTTTACCCCGGGGAGCTGTTTTTT	CSVPGLVYPGELFF	yes	yes
6012	A4	A*01/LTD	TRAV29/DV5	TRAJ40	TGTGCAGCAAAGGAATTGGGCAACAAATACATCTTT	CAAKELGNKYIF	TRBV11-2	TRBJ2-3	TGTGCCAGCAGCTTAGAAGTCCATACGCAGTATTTT	CASSLEVHTQYF	yes	yes
841.2	A4	A*01/LTD	TRAV25	TRAJ38	TGTGCAGGGCCGATTAATGCTGGCAACAACCGTAAGCTGATTTGG	CAGPINAGNNRKLIW	TRBV6-5	TRBJ2-7	TGTGCCAGCAGCTTGGACAGGGTTCGCGGGAACTCCTACGAGCAGTACTTC	CASSLDRVRGNSYEQYF	yes	yes
10748	A4	A*01/LTD	TRAV20	TRAJ49	TGTGCTGTGAACACCGGTAACCAGTTCTATTTT	CAVNTGNQFYF	TRBV11-2	TRBJ2-2	TGTGCCAGCAGGTGGAGCCCCGGGGAGCTGTTTTTT	CASRWSPGELFF	yes	yes
11195	A4	A*01/LTD	TRAV19	TRAJ32	TGTGCTCTTCGATATGGTGGTGCTACAAACAAGCTCATCTTT	CALRYGGATNKLIF	TRBV7-6	TRBJ1-2	TGTGCCAGCAGCTTAGAAGGCCCCTATGGCTACACCTTC	CASSLEGPYGYTF	yes	yes
6319	A4	A*01/LTD	TRAV21	TRAJ22	TGTGCTGTGAAGACTTCTGGTTCTGCAAGGCAACTGACCTTT	CAVKTSGSARQLTF	TRBV27	TRBJ2-3	TGTGCCAGCAGTTCCCCACCCATTAGCGTAGCCACAGATACGCAGTATTTT	CASSSPPISVATDTQYF	yes	yes
11155	A4	A*01/LTD	TRAV16	TRAJ37	TGTGCTCTAAATAGCAACACAGGCAAACTAATCTTT	CALNSNTGKLIF	TRBV27	TRBJ2-1	TGTGCCAGCAGCTCTTTCCTCTTAGCGGGAGGAGGCGGTAACTCCAATGAGCAGTTCTTC	CASSSFLLAGGGGNSNEQFF	yes	yes
5918	A4	A*01/LTD	TRAV17	TRAJ32	TGTGCTACGGCCACGGGTGGTGCTACAAACAAGCTCATCTTT	CATATGGATNKLIF	TRBV7-6	TRBJ2-1	TGTGCCAGCAGCTCCGACCAGGAATGGAAGTTCTTC	CASSSDQEWKFF	yes	yes
11949	A4	A*01/LTD	TRAV35	TRAJ36	TGTGCTGGGCAGTTGGAAACTGGGGCAAACAACCTCTTCTTT	CAGQLETGANNLFF	TRBV10-3	TRBJ2-3	TGTGCCATCAATCCCGGGACTAGCGGGAGGTGGGGCACAGATACGCAGTATTTT	CAINPGTSGRWGTDTQYF	yes	yes
7100	A4	A*01/LTD	TRAV21	TRAJ43	TGTGCTGTGAGGGGGGGTGACATGCGCTTT	CAVRGGDMRF	TRBV6-6	TRBJ2-7	TGTGCCAGCACCAATCGGGGGGACATTTCCTACGAGCAGTACTTC	CASTNRGDISYEQYF	yes	yes
7808	A4	A*01/LTD	TRAV24	TRAJ42	TGTGCCGGGGGGGGAAGCCAAGGAAATCTCATCTTT	CAGGGSQGNLIF	TRBV30	TRBJ2-3	TGTGCCTGGAGTGAAGTCTTAGCGGGAGGCAGGATTCCGCAGTATTTT	CAWSEVLAGGRIPQYF	yes	yes
832	A4	A*01/LTD	TRAV13-1	TRAJ6	TGTGCAGCAGGATCATCAGGAGGAAGCTACATACCTACATTT	CAAGSSGGSYIPTF	TRBV7-7	TRBJ2-1	TGTGCTAGCAGCTTAGAGGGACACAGGGGGCTCTACAATGAGCAGTTCTTC	CASSLEGHRGLYNEQFF	yes	yes
225	A4	A*01/LTD	TRAV12-2	TRAJ41	TGTGCCGTGGGAAATTCCGGGTATGCACTCAACTTC	CAVGNSGYALNF	TRBV11-2	TRBJ2-1	TGTGCCAGCCTCGAGGGCCCGGGGAATGAGCAGTTCTTC	CASLEGPGNEQFF	yes	yes
11085.2	A4	A*01/LTD	TRAV2	TRAJ6	TGTGCTGTGGAGGATCCGGCAGGAGGAAGCTACATACCTACATTT	CAVEDPAGGSYIPTF	TRBV20-1	TRBJ2-7	TGCAGTGCTAGAGGAGCGACAGGGGATTTCTACGAGCAGTACTTC	CSARGATGDFYEQYF	yes	yes
297	A4	A*01/LTD	TRAV12-2	TRAJ33	TGTGCCGTGTCCCAGGGGGGCGTAAGCAACTATCAGTTAATCTGG	CAVSQGGVSNYQLIW	TRBV29-1	TRBJ2-7	TGCAGCGTTTTCACAGGGTGGCCCTACGAGCAGTACTTC	CSVFTGWPYEQYF	yes	yes
10623	A4	A*01/LTD	TRAV3	TRAJ34	TGTGCTGTGAGAGAGTATAACACCGACAAGCTCATCTTT	CAVREYNTDKLIF	TRBV27	TRBJ2-1	TGTGCCAGCAGTTTTGCGACAGGATACAAATCCTTC	CASSFATGYKSF	yes	no
11751	A8	A*01/LTD	TRAV21	TRAJ49	TGTGCTGTGAGGCCCCCCGGTAACCAGTTCTATTTT	CAVRPPGNQFYF	TRBV6-4	TRBJ2-1	TGTGCCAGCAGCCCCGTAGGGACACAGGGGTACAATGAGCAGTTCTTC	CASSPVGTQGYNEQFF	yes	yes
7287	A8	A*01/LTD	TRAV16	TRAJ17	TGTGCTCTAAGGTCCCCAGCTGCAGGCAACAAGCTAACTTTT	CALRSPAAGNKLTF	TRBV27	TRBJ2-5	TGTGCCAGCAGTTTTGCAGAGGGGACCCAGTACTTC	CASSFAEGTQYF	yes	yes
7734	A8	A*01/LTD	TRAV21	TRAJ29	TGTGCTGTGAGGGCAGGAAACACACCTCTTGTCTTT	CAVRAGNTPLVF	TRBV6-2	TRBJ1-1	TGTGCCAGCAGTTACACCACAGGGACAGTCATCCCGAACACTGAAGCTTTCTTT	CASSYTTGTVIPNTEAFF	yes	yes
7156	A8	A*01/LTD	TRAV29/DV5	TRAJ49	TGTGCAGCAAGCGGGGGTAACCAGTTCTATTTT	CAASGGNQFYF	TRBV5-5	TRBJ2-2	TGTGCCAGCAGCGCACCCGGGGGGGTGGACACCGGGGAGCTGTTTTTT	CASSAPGGVDTGELFF	yes	yes
11151	A8	A*01/LTD	TRAV12-2	TRAJ53	TGTGCCGTGAACTCGGGAGGAAGTGGAGGTAGCAACTATAAACTGACATTT	CAVNSGGSGGSNYKLTF	TRBV29-1	TRBJ2-7	TGCAGCGCCCAACAGGGGTGGCCCTACGAGCAGTACTTC	CSAQQGWPYEQYF	yes	yes
8915	A8	A*01/LTD	TRAV29/DV5	TRAJ49	TGTGCAGCCTGGTCCCGGGGCACCGGTAACCAGTTCTATTTT	CAAWSRGTGNQFYF	TRBV20-1	TRBJ2-1	TGCAGTGCTAGAGATCGGTGGGAGGGCCGAACCAATGAGCAGTTCTTC	CSARDRWEGRTNEQFF	yes	yes
11439	A8	A*01/LTD	TRAV35	TRAJ52	TGTGCTGGCTTCGGTGGTACTAGCTATGGAAAGCTGACATTT	CAGFGGTSYGKLTF	TRBV7-6	TRBJ2-7	TGTGCCAGCAGTGGGGACGGGGAAGGGCAGTACTTC	CASSGDGEGQYF	yes	yes
6928	A8	A*01/LTD	TRAV12-2	TRAJ54	TGTGCCGTGAGGGGTCAGGGAGCCCAGAAGCTGGTATTT	CAVRGQGAQKLVF	TRBV14	TRBJ1-2	TGTGCCAGCAGTCTCGAGTGGAACTATGGCTACACCTTC	CASSLEWNYGYTF	yes	yes
6844	A8	A*01/LTD	TRAV12-3	TRAJ33	TGTGCGGGGCGTAGCAACTATCAGTTAATCTGG	CAGRSNYQLIW	TRBV30	TRBJ2-7	TGTGCCTGGAGTCCTAGCGGGAGCCCTCTCGAGCAGTACTTC	CAWSPSGSPLEQYF	yes	yes
10832	A8	A*01/LTD	TRAV12-2	TRAJ53	TGTGCCGTGAACCCCCGCGGGGGAGGTAGCAACTATAAACTGACATTT	CAVNPRGGGSNYKLTF	TRBV29-1	TRBJ2-7	TGCAGCGCCCAGACAGCCTGGCCCTACGAGCAGTACTTC	CSAQTAWPYEQYF	yes	yes
6254	A8	A*01/LTD	TRAV21	TRAJ10	TGTGCTGTGGGGGGGGGAGGAGGAAACAAACTCACCTTT	CAVGGGGGNKLTF	TRBV11-2	TRBJ1-2	TGTGCCAGCAGCTTACTGTGGGTCGGGGACTATGGCTACACCTTC	CASSLLWVGDYGYTF	yes	yes
7094	A8	A*01/LTD	TRAV12-3	TRAJ33	TGTGCAATGAGAAGCAACTATCAGTTAATCTGG	CAMRSNYQLIW	TRBV30	TRBJ2-7	TGTGCCTGGAGACTCCAGGGGGCGGGCGAGCAGTACTTC	CAWRLQGAGEQYF	yes	yes
4160	A8	A*01/LTD	TRAV35	TRAJ21	TGTGCTGGTCTATACAACTTCAACAAATTTTACTTT	CAGLYNFNKFYF	TRBV19	TRBJ1-1	TGTGCCAGTAGCACCCTTAGGGGAGATAACCGGGGGACTGAAGCTTTCTTT	CASSTLRGDNRGTEAFF	yes	yes
6808	A8	A*01/LTD	TRAV17	TRAJ45	TGTGCTACGAAACGAGGTGCTGACGGACTCACCTTT	CATKRGADGLTF	TRBV6-5	TRBJ1-2	TGTGCCAGCAGTTACGGGGGGGACGTATATGGCTACACCTTC	CASSYGGDVYGYTF	yes	yes
6265	A8	A*01/LTD	TRAV30	TRAJ49	TGTGGCACAGCGCCACTCACCGGTAACCAGTTCTATTTT	CGTAPLTGNQFYF	TRBV18	TRBJ1-1	TGTGCCAGCTCCCACTCCGGGACAGCGTACACTGAAGCTTTCTTT	CASSHSGTAYTEAFF	yes	yes
5469	A8	A*01/LTD	TRAV12-2	TRAJ53	TGTGCCGTGAATTGGGGTGGAGGTAGCAACTATAAACTGACATTT	CAVNWGGGSNYKLTF	TRBV29-1	TRBJ2-7	TGCAGCGTGGGACAGGGGTGGCCCTACGAGCAGTACTTC	CSVGQGWPYEQYF	yes	yes
6302	A8	A*01/LTD	TRAV29/DV5	TRAJ54	TGTGCAGCAAGCGGGGGAGCCCAGAAGCTGGTATTT	CAASGGAQKLVF	TRBV7-6	TRBJ2-2	TGTGCCAGCAGCTACCTGGTCGCGAACACCGGGGAGCTGTTTTTT	CASSYLVANTGELFF	yes	yes
5251	A8	A*01/LTD	TRAV12-2	TRAJ53	TGTGCCGTGAACGGGGGTGGAGGTAGCAACTATAAACTGACATTT	CAVNGGGGSNYKLTF	TRBV29-1	TRBJ2-7	TGCAGCGTCGGGACAGGGTGGCCCTACGAGCAGTACTTC	CSVGTGWPYEQYF	yes	yes
5458	A8	A*01/LTD	TRAV29/DV5	TRAJ47	TGTGCAGCAACGGGAGGAAACAAACTGGTCTTT	CAATGGNKLVF	TRBV5-5	TRBJ2-7	TGTGCCAGCAGCCACCCCCTGGGGGTGAGCTCCTACGAGCAGTACTTC	CASSHPLGVSSYEQYF	yes	yes
5170	A8	A*01/LTD	TRAV12-3	TRAJ33	TGTGCAATGAGGAGCAACTATCAGTTAATCTGG	CAMRSNYQLIW	TRBV6-1	TRBJ1-5	TGTGCCAGCAGTGAAGCCCAGGGGCCCCAGCATTTT	CASSEAQGPQHF	yes	yes
8172	A8	A*01/LTD	TRAV12-2	TRAJ53	TGTGCCGTGAACCGGGGAGGTAGCAACTATAAACTGACATTT	CAVNRGGSNYKLTF	TRBV29-1	TRBJ2-7	TGCAGCGTTGGGACAGGGTGGCCCTACGAGCAGTACTTC	CSVGTGWPYEQYF	yes	yes
8483	A8	A*01/LTD	TRAV21	TRAJ20	TGTGCTGTTTACTTCCGTTCTAACGACTACAAGCTCAGCTTT	CAVYFRSNDYKLSF	TRBV20-1	TRBJ2-7	TGCAGTGCCACCGGGACAGTCAACTACGAGCAGTACTTC	CSATGTVNYEQYF	yes	yes
3936	A8	A*01/LTD	TRAV12-3	TRAJ33	TGTGCAATGAGGAGCAACTATCAGTTAATCTGG	CAMRSNYQLIW	TRBV27	TRBJ2-3	TGTGCCAGCAGCCCTAGCCAGGGTACGCAGTATTTT	CASSPSQGTQYF	yes	yes
11870	A8	A*01/LTD	TRAV12-1	TRAJ9	TGTGTGGTGAACCGTGGTACTGGAGGCTTCAAAACTATCTTT	CVVNRGTGGFKTIF	TRBV27	TRBJ1-6	TGTGCCAGCATGTTGGCCTCCTATAATTCACCCCTCCACTTT	CASMLASYNSPLHF	yes	yes
8395	A8	A*01/LTD	TRAV21	TRAJ45	TGTGCAGGGGGAGGAGGTGCTGACGGACTCACCTTT	CAGGGGADGLTF	TRBV6-6	TRBJ2-3	TGTGCCAGCAGTTACCCCAGCCCAGATACGCAGTATTTT	CASSYPSPDTQYF	yes	yes
11192	A8	A*01/LTD	TRAV16	TRAJ42	TGTGCCCCCGGGGGAAGCCAAGGAAATCTCATCTTT	CAPGGSQGNLIF	TRBV19	TRBJ2-2	TGTGCCACCCAGAACAGGGCCACGAACACCGGGGAGCTGTTTTTT	CATQNRATNTGELFF	no	not tested
6993	A15	A*01/LTD	TRAV12-3	TRAJ33	TGTGCAATGCGGAACAACTATCAGTTAATCTGG	CAMRNNYQLIW	TRBV14	TRBJ1-2	TGTGCCAGCAGCCAAGACGGGCAGGGTATGCACACCTTC	CASSQDGQGMHTF	yes	yes
7758	A15	A*01/LTD	TRAV12-3	TRAJ33	TGTGCAATGAGGAGCAACTATCAGTTAATCTGG	CAMRSNYQLIW	TRBV6-1	TRBJ1-2	TGTGCCAGCAGTGATAGACAGGGGGTGGATGCCTTC	CASSDRQGVDAF	yes	yes
7911	A15	A*01/LTD	TRAV21	TRAJ31	TGTGCTGTGAGGGATGCCAGACTCATGTTT	CAVRDARLMF	TRBV6-6	TRBJ2-5	TGTGCCAGCAGCAACAGGGGGCCACAAGAGACCCAGTACTTC	CASSNRGPQETQYF	yes	yes
386	A15	A*01/LTD	TRAV21	TRAJ52	TGTGCTGTGAGGCCGGGTCGTGGTACTAGCTATGGAAAGCTGACATTT	CAVRPGRGTSYGKLTF	TRBV19	TRBJ2-3	TGTGCCAGTAGTATGGGGGCCGGTGGGGCGGCAGATACGCAGTATTTT	CASSMGAGGAADTQYF	yes	yes
66	A15	A*01/LTD	TRAV21	TRAJ41	TGTGCTGTGCAATCCTCGGGTTCCGGGTATGCACTCAACTTC	CAVQSSGSGYALNF	TRBV5-5	TRBJ2-7	TGTGCCAGCACCAAGGGGACAGATTCCTACGAGCAGTACTTC	CASTKGTDSYEQYF	yes	yes
772	A15	A*01/LTD	TRAV29/DV5	TRAJ54	TGTGCAGCAAGCGGGGGAGCCCAGAAGCTGGTATTT	CAASGGAQKLVF	TRBV7-6	TRBJ2-2	TGTGCCAGCAGCTTAAGGGTCACGAACACCGGGGAGCTGTTTTTT	CASSLRVTNTGELFF	yes	yes
277	A15	A*01/LTD	TRAV5	TRAJ49	TGTGCAGCTAACACCGGTAACCAGTTCTATTTT	CAANTGNQFYF	TRBV27	TRBJ1-5	TGTGCCAGCAGTTTAGCGGCCAATCAGCCCCAGCATTTT	CASSLAANQPQHF	yes	yes
11253	A15	A*01/LTD	TRAV21	TRAJ40	TGTGCTGTGAGAGGCGGGTTTGGCTCAGGAACCTACAAATACATCTTT	CAVRGGFGSGTYKYIF	TRBV28	TRBJ1-2	TGTGCCAGCAGAACTACCAGGGCAAACTATGGCTACACCTTC	CASRTTRANYGYTF	yes	yes
509	A15	A*01/LTD	TRAV12-1	TRAJ36	TGTGTGGTGACCGACCTCTTCTTT	CVVTDLFF	TRBV27	TRBJ2-2	TGTGCCAGCAGTCCCAGGACAGGGGTGGCCGGGGAGCTGTTTTTT	CASSPRTGVAGELFF	yes	yes
6743	A15	A*01/LTD	TRAV5	TRAJ15	TGTGCAGGCTCCAGGACAGGAACTGCTCTGATCTTT	CAGSRTGTALIF	TRBV27	TRBJ2-6	TGTGCCAGCAGTACAGGAATTGTGACTGGGGCCAACGTCCTGACTTTC	CASSTGIVTGANVLTF	yes	yes
5245	A15	A*01/LTD	TRAV30	TRAJ34	TGCGGCACAGAGATAAGGGGCAAGCTCATCTTT	CGTEIRGKLIF	TRBV27	TRBJ1-5	TGTGCCAGCAGTTTAGGGTTCCCCAATCAGCCCCAGCATTTT	CASSLGFPNQPQHF	yes	yes
5576.2	A15	A*01/LTD	TRAV12-3	TRAJ49	TGTGCAATGAAAAGAGACCAGTTCTATTTT	CAMKRDQFYF	TRBV6-2	TRBJ2-7	TGTGCCAGCAGAACCATCGACTTGCTAGCGGGAGAGTACGAGCAGTACTTC	CASRTIDLLAGEYEQYF	yes	yes
4545	A15	A*01/LTD	TRAV35	TRAJ53	TGTGCTGGGCAGAGGAGTGGAGGTAGCAACTATAAACTGACATTT	CAGQRSGGSNYKLTF	TRBV5-5	TRBJ2-7	TGTGCCAGCACCTTTCAACGACTAGCGGGAGGGCTGTATAACGAGCAGTACTTC	CASTFQRLAGGLYNEQYF	yes	yes
763	A15	A*01/LTD	TRAV19	TRAJ32	TGTGCTCTGAGGTACGGTGGTGCTACAAACAAGCTCATCTTT	CALRYGGATNKLIF	TRBV7-6	TRBJ1-2	TGTGCCAGCAGTTTAGAAGGGGTTGGAGGCTACACCTTC	CASSLEGVGGYTF	yes	yes
684	A15	A*01/LTD	TRAV38-1	TRAJ31	TGTGCTTTCATGAAGCTCGGTAACAATGCCAGACTCATGTTT	CAFMKLGNNARLMF	TRBV10-3	TRBJ1-5	TGTGCCATCAGTGGTCCAGAGATTAATCAGCCCCAGCATTTT	CAISGPEINQPQHF	yes	yes
1735	A15	A*01/LTD	TRAV21	TRAJ11	TGTGCTGTGACAAGGGGGGGATACAGCACCCTCACCTTT	CAVTRGGYSTLTF	TRBV12-3	TRBJ2-1	TGTGCCAGCAGTTTAGGGACAGGGGGTATCGATGAGCAGTTCTTC	CASSLGTGGIDEQFF	yes	yes
6755	A15	A*01/LTD	TRAV12-1	TRAJ6	TGTGTGGTTAAATCAGGAGGAAGCTACATACCTACATTT	CVVKSGGSYIPTF	TRBV11-2	TRBJ2-1	TGTGCCAGCAGCTTAGTACCACCTACTAGCGTATACTACAATGAGCAGTTCTTC	CASSLVPPTSVYYNEQFF	yes	yes
6548	A15	A*01/LTD	TRAV12-3	TRAJ33	TGTGCATCCCGTAGCAACTATCAGTTAATCTGG	CASRSNYQLIW	TRBV6-1	TRBJ1-5	TGTGCCAGCAGTGACGCGCAGGCGCCCCAGCATTTT	CASSDAQAPQHF	yes	yes
10813	A15	A*01/LTD	TRAV3	TRAJ45	TGTGCTGTGAGAGACTCCGGAGGAGGTGCTGACGGACTCACCTTT	CAVRDSGGGADGLTF	TRBV29-1	TRBJ2-2	TGCAGCGTCCCGGGACTAGTATTTCCCGGGGAGCTGTTTTTT	CSVPGLVFPGELFF	yes	yes
545	A15	A*01/LTD	TRAV38-1	TRAJ23	TGTGCTCTCAGGGGTAACCAGGGAGGAAAGCTTATCTTC	CALRGNQGGKLIF	TRBV7-9	TRBJ2-7	TGTGCCAGCAGCCCGGACGGGATGCACGAGCAGTACTTC	CASSPDGMHEQYF	yes	yes
2722	A15	A*01/LTD	TRAV21	TRAJ45	TGTGCTGTGAGAGGTGCTGACGGACTCACCTTT	CAVRGADGLTF	TRBV6-6	TRBJ2-7	TGTGCCAGCACCAACAGGGCTAGCGATTCTTACGAGCAGTACTTC	CASTNRASDSYEQYF	yes	yes
3155	A15	A*01/LTD	TRAV12-3	TRAJ33	TGTGCAATGAGAAGCAACTATCAGTTAATCTGG	CAMRSNYQLIW	TRBV6-5	TRBJ2-1	TGTGCCAGCAGTTACGCCCAGGGGGCGCAGTTCTTC	CASSYAQGAQFF	yes	yes
4386	A15	A*01/LTD	TRAV14/DV4	TRAJ10	TGTGCTAAAGCGGGAGGAGGAAACAAACTCACCTTT	CAKAGGGNKLTF	TRBV7-6	TRBJ2-1	TGTGCCAGCAGCTTAACCACGGGACAGGGGCCCCACAATGAGCAGTTCTTC	CASSLTTGQGPHNEQFF	yes	yes
489	A15	A*01/LTD	TRAV38-1	TRAJ53	TGTGCTTTCATTAGTGGAGGTAGCAACTATAAACTGACATTT	CAFISGGSNYKLTF	TRBV7-6	TRBJ1-2	TGTGCCAGCAGCTCCCGACAGGGGATTCGTGACTATGGCTACACCTTC	CASSSRQGIRDYGYTF	yes	yes
317	A15	A*01/LTD	TRAV12-3	TRAJ33	TGTGCAATGCGGAGCAACTATCAGTTAATCTGG	CAMRSNYQLIW	TRBV6-5	TRBJ2-7	TGTGCCAGCAGTTATGCCCAGGGGGAGCAGTACTTC	CASSYAQGEQYF	yes	yes
7894	A15	A*01/LTD	TRAV5	TRAJ39	TGTGCACAGAATGCAGGCAACATGCTCACCTTT	CAQNAGNMLTF	TRBV27	TRBJ1-1	TGTGCCAGCAGTCTCGCCCCAAACACTGAAGCTTTCTTT	CASSLAPNTEAFF	yes	yes
11964	A15	A*01/LTD	TRAV1-2	TRAJ37	TGTGCTGTGAGATATAGCAACACAGGCAAACTAATCTTT	CAVRYSNTGKLIF	TRBV14	TRBJ1-2	TGTGCCAGCAGCCAAGAGCAGACGGGTGGCTACACCTTC	CASSQEQTGGYTF	yes	yes
2123	A15	A*01/LTD	TRAV14/DV4	TRAJ43	TGTGCAATGAGAGATTTAGGTGACATGCGCTTT	CAMRDLGDMRF	TRBV27	TRBJ1-2	TGTGCCAGCAGTTTCTGGGACAGGCGTTATGGCTACACCTTC	CASSFWDRRYGYTF	yes	no
4350	A15	A*01/LTD	TRAV29/DV5	TRAJ42	TGTGCAGCAAGCTTGAATTATGGAGGAAGCCAAGGAAATCTCATCTTT	CAASLNYGGSQGNLIF	TRBV19	TRBJ1-1	TGTGCCAGTAGTAGTAAGGACATCACTGTCACTGAAGCTTTCTTT	CASSSKDITVTEAFF	yes	no
5405	A15	A*01/LTD	TRAV29/DV5	TRAJ10	TGTGCAGCAAGCCCTTCTCGGGCGGGAGGAGGAAACAAACTCACCTTT	CAASPSRAGGGNKLTF	TRBV7-9	TRBJ2-7	TGTGCCAGCAGCTTACTGATGGACAGCCCATACTCCTACGAGCAGTACTTC	CASSLLMDSPYSYEQYF	no	not tested
5226	HIM	A*01/LTD	TRAV21	TRAJ49	TGTGCTGTGAGGGGTAACCAGTTCTATTTT	CAVRGNQFYF	TRBV6-2	TRBJ2-1	TGTGCCAGCAGTTACGTCGTCGTACAGGGAGTACCCTACAATGAGCAGTTCTTC	CASSYVVVQGVPYNEQFF	yes	yes
2495	HIM	A*01/LTD	TRAV19	TRAJ23	TGTGCTCTGAGGATTTATAACCAGGGAGGAAAGCTTATCTTC	CALRIYNQGGKLIF	TRBV5-1	TRBJ2-1	TGCGCCAGCAGCACGGGACTAGCGGGCATGAGCTCCTACAATGAGCAGTTCTTC	CASSTGLAGMSSYNEQFF	yes	yes
272	HIM	A*01/LTD	TRAV19	TRAJ20	TGTGCTCTGAGTCTTTCTAACGACTACAAGCTCAGCTTT	CALSLSNDYKLSF	TRBV14	TRBJ1-2	TGTGCCAGCAGCCTTTACAGGGCCTATGGCTACACCTTC	CASSLYRAYGYTF	yes	yes
2058	HIM	A*01/LTD	TRAV39	TRAJ49	TGTGCCGAGGGTAACCAGTTCTATTTT	CAEGNQFYF	TRBV7-9	TRBJ2-1	TGTGCCAGCAGCTTAGCGCTAGCGGGGCGCAACTACAATGAGCAGTTCTTC	CASSLALAGRNYNEQFF	yes	yes
1650	HIM	A*01/LTD	TRAV13-1	TRAJ9	TGTGCAGCCCCTCCTGGAGGCTTCAAAACTATCTTT	CAAPPGGFKTIF	TRBV28	TRBJ2-1	TGTGCCAGCACCACTTCGACGGGAGCCTACAATGAGCAGTTCTTC	CASTTSTGAYNEQFF	yes	yes
41	HIM	A*01/LTD	TRAV12-2	TRAJ53	TGTGCCGTGGGGAGAGGTGGAGGTAGCAACTATAAACTGACATTT	CAVGRGGGSNYKLTF	TRBV29-1	TRBJ2-7	TGCAGCGCTCACGGGGGTTGGCCCTACGAGCAGTACTTC	CSAHGGWPYEQYF	yes	yes
219	HIM	A*01/LTD	TRAV13-1	TRAJ41	TGTGCAGCAAATTCCGGGTATGCACTCAACTTC	CAANSGYALNF	TRBV7-9	TRBJ2-1	TGTGCCAGCAGCTTAGCGCTAGCGGGAACCTCCTACAATGAGCAGTTCTTC	CASSLALAGTSYNEQFF	yes	yes
1361	HIM	A*01/LTD	TRAV12-1	TRAJ4	TGTGTGGTGACCGGCTTTTCTGGTGGCTACAATAAGCTGATTTTT	CVVTGFSGGYNKLIF	TRBV14	TRBJ1-4	TGTGCCAGCAGCCTTGTTCGGGGGGGCTTTGAAAAACTGTTTTTT	CASSLVRGGFEKLFF	yes	yes
1701	HIM	A*01/LTD	TRAV21	TRAJ38	TGTGCTGTCTTTAATGCTGGCAACAACCGTAAGCTGATTTGG	CAVFNAGNNRKLIW	TRBV27	TRBJ2-3	TGTGCCAGCAGTTTCCTTTACACAGATACGCAGTATTTT	CASSFLYTDTQYF	yes	yes
2997	HIM	A*01/LTD	TRAV9-2	TRAJ9	TGTGCTCTGAGTGCTCTAAATACTGGAGGCTTCAAAACTATCTTT	CALSALNTGGFKTIF	TRBV20-1	TRBJ1-1	TGCAGTGCTAGCGGACTTACCCGGGACAGCCCTTTGAACACTGAAGCTTTCTTT	CSASGLTRDSPLNTEAFF	yes	yes
475	HIM	A*01/LTD	TRAV3	TRAJ40	TGTGCTGTGAGCGGTCCTACCTCAGGAACCTACAAATACATCTTT	CAVSGPTSGTYKYIF	TRBV5-5	TRBJ1-5	TGTGCCAGCAGCTTGTGGGACGGGGGGAATCAGCCCCAGCATTTT	CASSLWDGGNQPQHF	yes	yes
5546	HIM	A*01/LTD	TRAV21	TRAJ49	TGTGCTGTGAGGCCCGGTAACCAGTTCTATTTT	CAVRPGNQFYF	TRBV27	TRBJ2-3	TGTGCCAGCAGTTTTCTGTACACAGATACGCAGTATTTT	CASSFLYTDTQYF	yes	yes
1276	HIM	A*01/LTD	TRAV14/DV4	TRAJ52	TGTGCAATGTACTATGGTACTAGCTATGGAAAGCTGACATTT	CAMYYGTSYGKLTF	TRBV19	TRBJ2-4	TGTGCCAGTAGATCGCGGGACCTCGTAGCCAAAAACATTCAGTACTTC	CASRSRDLVAKNIQYF	yes	minimal reactivity
1690	HIM	A*01/LTD	TRAV8-4	TRAJ10	TGTGCTGTGAGTGATCTCAGGGTACTCACGGGAGGAGGAAACAAACTCACCTTT	CAVSDLRVLTGGGNKLTF	TRBV7-9	TRBJ2-1	TGTGCCAGCAGCTTAGCGCTAGCGGGGCGCAACTACAATGAGCAGTTCTTC	CASSLALAGRNYNEQFF	yes	no
52	A29	A*02/YLQ	TRAV12-2	TRAJ30	TGTGCCGTGAACAGAGATGACAAGATCATCTTT	CAVNRDDKIIF	TRBV7-9	TRBJ1-2	TGTGCCAGCAGTCCAGACATTGTCTACACCTTC	CASSPDIVYTF	yes	yes
5766	A29	A*02/YLQ	TRAV12-1	TRAJ43	TGTGTGGTGAACATGTACGATGACATGCGCTTT	CVVNMYDDMRF	TRBV5-1	TRBJ2-2	TGCGCCAGCATCGACTCGAACACCGGGGAGCTGTTTTTT	CASIDSNTGELFF	yes	yes
691	A29	A*02/YLQ	TRAV12-1	TRAJ34	TGTGTGGTGAACAGGGGCGACAAGCTCATCTTT	CVVNRGDKLIF	TRBV7-9	TRBJ2-3	TGTGCCAGCAGCCCAGAGATTGGGCAGTATTTT	CASSPEIGQYF	yes	yes
323	A29	A*02/YLQ	TRAV12-1	TRAJ43	TGTGTGGTGAACAGAGACAATGACATGCGCTTT	CVVNRDNDMRF	TRBV19	TRBJ2-2	TGTGCCAGTCAGGACGCGAACACCGGGGAGCTGTTTTTT	CASQDANTGELFF	yes	yes
6467	A29	A*02/YLQ	TRAV12-1	TRAJ43	TGTGTGGTGAACAGAGGCAATGACATGCGCTTT	CVVNRGNDMRF	TRBV7-8	TRBJ2-2	TGTGCTTCCGGGGACACGAACACCGGGGAGCTGTTTTTT	CASGDTNTGELFF	yes	yes
10749	A29	A*02/YLQ	TRAV12-1	TRAJ20	TGTGTGGTGAACAAGGAGGACAAGCTCAGCTTT	CVVNKEDKLSF	TRBV20-1	TRBJ2-2	TGCAGTGCTAGGGACCTACTAGCGGCGAACACCGGGGAGCTGTTTTTT	CSARDLLAANTGELFF	yes	yes
6688	A29	A*02/YLQ	TRAV12-1	TRAJ36	TGTGTGGTGAACAAGGAAGACAACCTCTTCTTT	CVVNKEDNLFF	TRBV9	TRBJ2-2	TGTGCCAGCAGCGGGGGCATTGAGACTAGCGGTAACACCGGGGAGCTGTTTTTT	CASSGGIETSGNTGELFF	yes	yes
6579	A29	A*02/YLQ	TRAV12-1	TRAJ10	TGTGTGGTGAACTCCCCCGAGGGAGGAGGAAACAAACTCACCTTT	CVVNSPEGGGNKLTF	TRBV7-2	TRBJ1-1	TGTGCCAGCAGCTCTCTTAACAGCCTTGAAGCTTTCTTT	CASSSLNSLEAFF	yes	yes
6140	A29	A*02/YLQ	TRAV12-1	TRAJ43	TGTGTGGTGAACAGGGACAATGACATGCGCTTT	CVVNRDNDMRF	TRBV12-4	TRBJ2-2	TGTGCCTTGGAGGACGCTAACACCGGGGAGCTGTTTTTT	CALEDANTGELFF	yes	yes
3695	A29	A*02/YLQ	TRAV12-1	TRAJ20	TGTGTGGTGAACTGGTACGACTACAAGCTCAGCTTT	CVVNWYDYKLSF	TRBV30	TRBJ2-2	TGTGCCTGGATCAATGACCAGAACACCGGGGAGCTGTTTTTT	CAWINDQNTGELFF	yes	yes
9825	A29	A*02/YLQ	TRAV12-1	TRAJ43	TGTGTGGTGAACGAACTCGATGACATGCGCTTT	CVVNELDDMRF	TRBV5-1	TRBJ2-2	TGCGCCAGCGCAGGACCAAACACCGGGGAGCTGTTTTTT	CASAGPNTGELFF	yes	yes
11445	A29	A*02/YLQ	TRAV12-1	TRAJ43	TGTGTGGTGAACAATAACAATGACATGCGCTTT	CVVNNNNDMRF	TRBV19	TRBJ2-2	TGTGCCAGTCAATACACGAACACCGGGGAGCTGTTTTTT	CASQYTNTGELFF	yes	yes
9961	A29	A*02/YLQ	TRAV12-1	TRAJ41	TGTGTGGTGAACACCCCAAATTCCGGGTATGCACTCAACTTC	CVVNTPNSGYALNF	TRBV3-1	TRBJ2-2	TGTGCCAGCAGCGAACTAGCGGGAGGGAACACCGGGGAGCTGTTTTTT	CASSELAGGNTGELFF	yes	yes
7411	A29	A*02/YLQ	TRAV12-1	TRAJ45	TGTGTGGTGAACAGAGCTGACGGACTCACCTTT	CVVNRADGLTF	TRBV12-3	TRBJ2-2	TGTGCCAGCACCGACGGGAACACCGGGGAGCTGTTTTTT	CASTDGNTGELFF	yes	yes
8191	A29	A*02/YLQ	TRAV5	TRAJ12	TGTGCAGAGATGATGGATAGCAGCTATAAATTGATCTTC	CAEMMDSSYKLIF	TRBV3-1	TRBJ2-7	TGTGCCAGCAGCCCCGGACTCTCCTACGAGCAGTACTTC	CASSPGLSYEQYF	yes	yes
9973	A29	A*02/YLQ	TRAV39	TRAJ54	TGTGCCGTGGACAGCTCCTTTCAGGGAGCCCAGAAGCTGGTATTT	CAVDSSFQGAQKLVF	TRBV6-2	TRBJ2-7	TGTGCCAGCAGTCTACCCGACAGTTACGAGCAGTACTTC	CASSLPDSYEQYF	yes	no
48	A15	A*24/QYI	TRAV12-1	TRAJ9	TGTGTGGTGATTAATACTGGAGGCTTCAAAACTATCTTT	CVVINTGGFKTIF	TRBV7-9	TRBJ2-3	TGTGCCAGCAGCTTAGCCACTAGCGCCCGCACAGATACGCAGTATTTT	CASSLATSARTDTQYF	yes	no
84	A15	A*24/QYI	TRAV8-3	TRAJ24	TGTGCTGTGGGTCTAACTGACAGCTGGGGGAAATTGCAGTTT	CAVGLTDSWGKLQF	TRBV5-8	TRBJ2-1	TGTGCCAGCAGCTTGGCCATCAGGGGAATAATAGACAATGAGCAGTTCTTC	CASSLAIRGIIDNEQFF	yes	no
96	A15	A*24/QYI	TRAV38-1	TRAJ57	TGTGCTTTCAGTCCGGGCGGATCTGAAAAGCTGGTCTTT	CAFSPGGSEKLVF	TRBV5-1	TRBJ2-7	TGCGCCAGCAGCTTGGGCCGGTTCCTGAGGGGTGATTGGGACTACGAGCAGTACTTC	CASSLGRFLRGDWDYEQYF	yes	no
